# Environmental DNA vs. Community Science: Strengths and Limitations for Urban Odonata Surveys

**DOI:** 10.1101/2024.11.26.625270

**Authors:** Rhema Uche-Dike, Ethan Tolman, Christian Benischek, Magnolia Schneider, Manpreet K. Kohli, Jonas Bush, Paul B. Frandsen, Isabella Errigo, Wendy Frankel, Kristin Gnojewski, Kim Chmura, Dick Jordan, Hannah Kittler, Michel Liao, Trinity Tobin, Cindy Su, Gracie Castillo, Ethan Derdarian, Maleah Wei, Santiago Fernandez-Jaurez, Towako Tamano, Ben Gallafent, James Jenson, Christoph A. Walser, Jessica L. Ware, Christopher D. Beatty

## Abstract

The study of insect decline remains a major frontier in insect biodiversity and conservation. Despite growing concern about accelerating rates of insect decline generally, relatively little data has been compiled about species of aquatic insects. Data is particularly lacking on the distribution of aquatic insects in urban ecosystems. Here, we compare environmental DNA (eDNA) metabarcoding and community science observation as means of monitoring Odonata within an urban system in Southwest Idaho. We show that the distribution of Odonata across this urban landscape is not uniform and that both monitoring methods have different strengths and weaknesses. We found that eDNA metabarcoding was very sensitive to the identification of genera from underrepresented families in the region, but was unable to distinguish between closely related genera, particularly from localities where eDNA could accumulate more damage. On the other hand, community science observations effectively identified the presence of genera from more speciose families but missed the presence of relatively rare species, and those that had a short flight season. These findings suggest that, in our study system, eDNA and community science are highly complementary of each other. In cases where only one method is employed for a monitoring or conservation project, care should be given to account for the biases of each approach.
