## Supplementary Tables 1 and 3 for "Environmental DNA vs. Community Science: Strengths and Limitations for Urban Odonata Surveys"

### Sheet: Supplementary Table 1
Description: Genus and family level occurences of Odonata at 51 sampled sites from metabarcoding data
Site	Barcode	Habitat	Coordinates	Total Odonata OTUs observed (at the genus level)	Odonata	Aeshnidae	Coenagrionidae	Corduliidae	Gomphidae	Libellulidae	Argia	Cordulia	Enallagma	Epitheca	Erythemis	Libellula	Pachydiplax	Phanogomphus
*Kathryn Albertson's Park	barcode01	Lentic	43.614506, -116.227393	5	1	0	0	1	1	0	0	0	0	1	0	0	0	1
Ann Morrison Pond	barcode02	Lentic	43.611679, -116.224689	3	1	0	0	1	0	0	0	0	0	1	0	0	0	0
Simplot River	barcode03	Lotic	43.628289, -116.234336	2	1	0	0	0	1	0	0	0	0	0	0	0	0	0
*Veterans Pond	barcode04	Lentic	43.625918, -116.231195	4	1	0	1	0	0	1	0	0	1	0	0	0	0	0
*Terry day Park	barcode05	Lentic	43.591463, -116.206472	2	1	0	0	0	1	0	0	0	0	0	0	0	0	0
Idaho City Visitor's center	barcode06	Lentic	43.825766, -115.832074	0	0	0	0	0	0	0	0	0	0	0	0	0	0	0
*Marianne Willams 2	barcode07	Lentic	43.575786, -116.148678	0	0	0	0	0	0	0	0	0	0	0	0	0	0	0
Eagle River	barcode08	Lotic	43.68732503702055, -116.41389461289914	0	0	0	0	0	0	0	0	0	0	0	0	0	0	0
Boise Depot	barcode09	Lentic	43.602166, -116.213645	4	1	0	1	0	0	1	0	0	1	0	0	0	0	0
Hull's Stream	barcode10	Lotic	43.639111, -116.196312	0	0	0	0	0	0	0	0	0	0	0	0	0	0	0
*Marianne Willams 1	barcode11	Lotic	43.571924, -116.141005	3	1	1	1	0	0	0	0	0	0	0	0	0	0	0
Hull's Pond	barcode12	Lentic	43.638409, -116.196533	0	0	0	0	0	0	0	0	0	0	0	0	0	0	0
*Parkcenter Pond	barcode13	Lentic	43.597894, -116.181768	7	1	0	0	1	1	1	0	1	0	1	0	0	0	1
Park Center Bridge	barcode14	Lotic	43.575869, -116.151606	0	0	0	0	0	0	0	0	0	0	0	0	0	0	0
Eagle Bridge Road S.	barcode15	Lotic	43.675642, -116.352207	0	0	0	0	0	0	0	0	0	0	0	0	0	0	0
Parkcenter Sream	barcode16	Lotic	43.596806, -116.181597	1	1	0	0	0	0	0	0	0	0	0	0	0	0	0
Columbia Village Pond	barcode17	Lentic	43.544037, -116.146217	0	0	0	0	0	0	0	0	0	0	0	0	0	0	0
DeMeyer Park	barcode18	Lentic	43.651357, -116.327462	2	1	0	0	0	0	1	0	0	0	0	0	0	0	0
Barber Park	barcode19	Lotic	43.567218, -116.133704	3	1	1	0	0	0	1	0	0	0	0	0	0	0	0
Riverside Park River	barcode20	Lotic	43.662434, -116.282775	2	1	0	0	0	1	0	0	0	0	0	0	0	0	0
Ann Morrison River	barcode21	Lotic	43.612727, -116.218199	4	1	0	0	1	1	0	0	0	0	1	0	0	0	0
HW 21	barcode22	Lotic	43.540793, -116.096557	0	0	0	0	0	0	0	0	0	0	0	0	0	0	0
Linder Canal	barcode23	Lotic	43.68732503702055, -116.41389461289914	0	0	0	0	0	0	0	0	0	0	0	0	0	0	0
Crab Shack	barcode24	Lotic	43.620852, -116.231041	4	1	0	0	1	1	0	0	0	0	0	0	0	0	1
*Hyatt Hidden Lakes Reserve	barcode25	Lentic	43.650961, -116.297468	0	0	0	0	0	0	0	0	0	0	0	0	0	0	0
*Warm springs canal	barcode26	Lotic	43.601462, -116.173349	1	1	0	0	0	0	0	0	0	0	0	0	0	0	0
Manitou Park	barcode27	Lotic	43.586935, -116.200811	0	0	0	0	0	0	0	0	0	0	0	0	0	0	0
Riverside Dr and Lakeside Pl	barcode28	Lentic	43.664668, -116.284562	3	1	0	0	0	0	1	0	0	0	0	1	0	0	0
Eagle Bridge Rd N	barcode29	Lotic	43.686351, -116.353637	2	1	0	0	0	0	1	0	0	0	0	0	0	0	0
More's creek Lotic	barcode30	Lotic	43.823812, -115.806689	3	1	0	1	0	0	0	0	0	1	0	0	0	0	0
Columbia Village Pond 2	barcode31	Lentic	43.550181, -116.152848	4	1	0	0	1	1	0	0	0	0	0	0	0	0	1
Baggley Park	barcode32	Lentic	43.583602, -116.165458	1	1	0	0	0	0	0	0	0	0	0	0	0	0	0
Quinn's Pond	barcode33	Lentic	43.624948, -116.231912	0	0	0	0	0	0	0	0	0	0	0	0	0	0	0
Eagle Bridge Rd Pond	barcode34	Lentic	43.686351, -116.353637	0	0	0	0	0	0	0	0	0	0	0	0	0	0	0
Victory Basin	barcode35	Lentic	43.576349, -116.317138	0	0	0	0	0	0	0	0	0	0	0	0	0	0	0
Julia Davis Park Pond	barcode36	Lentic	43.606907, -116.197253	0	0	0	0	0	0	0	0	0	0	0	0	0	0	0
Settler's Park	barcode37	Lentic	43.636301, -116.394018	0	0	0	0	0	0	0	0	0	0	0	0	0	0	0
Smith's Ferry	barcode38	Lotic	44.299175, -116.085036	3	1	0	0	1	0	0	0	1	0	0	0	0	0	0
Riverside Park Pond	barcode39	Lentic	43.662585, -116.280373	3	1	0	0	0	0	1	0	0	0	0	0	0	1	0
Logger's Creek	barcode40	Lotic	43.575127, -116.151831	0	0	0	0	0	0	0	0	0	0	0	0	0	0	0
Foote Park	barcode41	Lentic	43.523963, -116.062301	0	0	0	0	0	0	0	0	0	0	0	0	0	0	0
Elk Creek	barcode42	Lotic	43.841030, -115.828425	0	0	0	0	0	0	0	0	0	0	0	0	0	0	0
Warm springs pond	barcode43	Lotic	43.601043, -116.173878	0	0	0	0	0	0	0	0	0	0	0	0	0	0	0
*Magnolia Park	barcode44	Lotic	43.681266, -116.292017	5	1	0	0	1	1	0	0	0	0	1	0	0	0	1
Reid Merril Park Pond	barcode45	Lentic	43.688694, -116.346411	3	1	0	0	1	0	0	0	1	0	0	0	0	0	0
Simplot channel (Simplot Park)	barcode46	Lentic	43.627408, -116.233138	0	0	0	0	0	0	0	0	0	0	0	0	0	0	0
E Lone Shore Drive	barcode47	Lotic	43.683522, -116.334872	5	1	0	0	1	1	0	0	0	0	1	0	0	0	1
Cascade	barcode48	Lotic	44.408357, -116.074740	8	1	0	1	1	1	1	1	0	1	0	0	1	0	0
Tap	Barcode53	-	-	0	0	0	0	0	0	0	0	0	0	0	0	0	0	0
Kathryn Albertson's Stream	barcode50	Lotic	43.616019, -116.227037	0	0	0	0	0	0	0	0	0	0	0	0	0	0	0
Discovery Park	barcode51	Lotic	43.525487, -116.068124	3	1	0	0	0	1	1	0	0	0	0	0	0	0	0
Moore's creek lentic habitat	barcode52	Lentic	43.823812, -115.806689	0	0	0	0	0	0	0	0	0	0	0	0	0	0	0

### Sheet: Supplementary Table 3
Description: Genus and family level occurences of Odonata at 51 sampled sites from iNaturalist data
Site	Total taxon identified taxa	Odonata	Gomphidae	Phanogomphus	Ophiogomphus	Libellulidae	Erythemis	Pacyhdiplax	Sympetrum	Libeullula	Leucorrhinia	Erythemis	Tramea	Aeshnidae	Aeshna	Rhionaeschna	Anax	Cordulegastridae	Cordulegaster	Corduliidae	Cordulia	Coenagrionidae	Ischnura	Enallagma	Argia	Lestidae	Lestes	Archilestes	Calopterygidae	Calopteryx
*Kathryn Albertson's Park	14	1	0	0	0	1	1	1	1	1	1	0	1	1	1	1	1	0	0	0	0	0	0	0	0	1	0	1	0	0
Ann Morrison Pond	4	1	0	0	0	1	0	1	0	1	0	0	0	0	0	0	0	0	0	0	0	0	0	0	0	0	0	0	0	0
Simplot River	1	1	0	0	0	0	0	0	0	0	0	0	0	0	0	0	0	0	0	0	0	0	0	0	0	0	0	0	0	0
*Veterans Pond	16	1	1	1	1	1	1	1	1	1	0	0	1	1	0	1	1	0	0	0	0	1	1	1	0	0	0	0	0	0
*Terry day Park	6	1	0	0	0	1	1	1	0	0	0	0	0	0	0	0	0	0	0	0	0	1	0	1	0	0	0	0	0	0
Idaho City Visitor's center	3	1	0	0	0	1	0	1	0	0	0	0	0	0	0	0	0	0	0	0	0	0	0	0	0	0	0	0	0	0
*Marianne Willams 2	12	1	0	0	0	1	0	1	1	1	0	0	1	1	1	1	1	0	0	1	1	0	0	0	0	0	0	0	0	0
Eagle River	0	0	0	0	0	0	0	0	0	0	0	0	0	0	0	0	0	0	0	0	0	0	0	0	0	0	0	0	0	0
Boise Depot	2	1	0	0	0	0	0	0	0	0	0	0	0	1	0	0	0	0	0	0	0	0	0	0	0	0	0	0	0	0
Hull's Stream	3	1	0	0	0	1	0	0	1	0	0	0	0	0	0	0	0	0	0	0	0	0	0	0	0	0	0	0	0	0
*Marianne Willams 1	13	1	0	0	0	1	1	1	1	1	0	0	1	1	1	1	1	0	0	0	0	1	0	1	0	0	0	0	0	0
Hull's Pond	3	1	0	0	0	1	0	0	1	0	0	0	0	0	0	0	0	0	0	0	0	0	0	0	0	0	0	0	0	0
*Parkcenter Pond	6	1	0	0	0	1	0	1	0	1	0	0	0	1	1	0	0	0	0	0	0	0	0	0	0	0	0	0	0	0
Park Center Bridge	3	1	0	0	0	0	0	0	0	0	0	0	0	0	0	0	0	0	0	0	0	1	1	0	0	0	0	0	0	0
Eagle Bridge Road S.	3	1	0	0	0	1	0	0	0	1	0	0	0	0	0	0	0	0	0	0	0	0	0	0	0	0	0	0	0	0
Parkcenter Sream	0	0	0	0	0	0	0	0	0	0	0	0	0	0	0	0	0	0	0	0	0	0	0	0	0	0	0	0	0	0
Columbia Village Pond	3	1	0	0	0	0	0	0	0	0	0	0	0	1	0	1	0	0	0	0	0	0	0	0	0	0	0	0	0	0
DeMeyer Park	2	0	0	0	0	1	0	1	0	0	0	0	0	0	0	0	0	0	0	0	0	0	0	0	0	0	0	0	0	0
Barber Park	3	1	0	0	0	1	1	0	0	0	0	0	0	0	0	0	0	0	0	0	0	0	0	0	0	0	0	0	0	0
Riverside Park River	0	0	0	0	0	0	0	0	0	0	0	0	0	0	0	0	0	0	0	0	0	0	0	0	0	0	0	0	0	0
Ann Morrison River	0	0	0	0	0	0	0	0	0	0	0	0	0	0	0	0	0	0	0	0	0	0	0	0	0	0	0	0	0	0
HW 21	0	0	0	0	0	0	0	0	0	0	0	0	0	0	0	0	0	0	0	0	0	0	0	0	0	0	0	0	0	0
Linder Canal	0	0	0	0	0	0	0	0	0	0	0	0	0	0	0	0	0	0	0	0	0	0	0	0	0	0	0	0	0	0
Crab Shack	0	0	0	0	0	0	0	0	0	0	0	0	0	0	0	0	0	0	0	0	0	0	0	0	0	0	0	0	0	0
*Hyatt Hidden Lakes Reserve	8	1	0	0	0	1	0	1	1	1	0	0	0	1	0	0	1	0	0	0	0	0	0	0	0	0	0	0	1	1
*Warm springs canal	0	0	0	0	0	0	0	0	0	0	0	0	0	0	0	0	0	0	0	0	0	0	0	0	0	0	0	0	0	0
Manitou Park	3	1	0	0	0	0	0	0	0	0	0	0	0	1	0	1	0	0	0	0	0	0	0	0	0	0	0	0	0	0
Riverside Dr and Lakeside Pl	0	0	0	0	0	0	0	0	0	0	0	0	0	0	0	0	0	0	0	0	0	0	0	0	0	0	0	0	0	0
Eagle Bridge Rd N	3	1	0	0	0	0	0	0	0	0	0	0	0	1	1	0	0	0	0	0	0	0	0	0	0	0	0	0	0	0
More's creek Lotic	3	1	0	0	0	1	0	0	0	1	0	0	0	0	0	0	0	0	0	0	0	0	0	0	0	0	0	0	0	0
Columbia Village Pond 2	0	0	0	0	0	0	0	0	0	0	0	0	0	0	0	0	0	0	0	0	0	0	0	0	0	0	0	0	0	0
Baggley Park	0	0	0	0	0	0	0	0	0	0	0	0	0	0	0	0	0	0	0	0	0	0	0	0	0	0	0	0	0	0
Quinn's Pond	8	1	1	0	0	1	0	1	1	1	0	0	0	0	0	0	0	0	0	0	0	1	1	0	0	0	0	0	0	0
Eagle Bridge Rd Pond	3	1	0	0	0	1	0	1	0	0	0	0	0	0	0	0	0	0	0	0	0	0	0	0	0	0	0	0	0	0
Victory Basin	0	0	0	0	0	0	0	0	0	0	0	0	0	0	0	0	0	0	0	0	0	0	0	0	0	0	0	0	0	0
Julia Davis Park Pond	6	1	0	0	0	1	0	0	1	1	0	0	0	1	0	1	0	0	0	0	0	0	0	0	0	0	0	0	0	0
Settler's Park	0	0	0	0	0	0	0	0	0	0	0	0	0	0	0	0	0	0	0	0	0	0	0	0	0	0	0	0	0	0
Smith's Ferry	3	1	1	0	1	0	0	0	0	0	0	0	0	0	0	0	0	0	0	0	0	0	0	0	0	0	0	0	0	0
Riverside Park Pond	4	1	0	0	0	1	0	1	0	1	0	0	0	0	0	0	0	0	0	0	0	0	0	0	0	0	0	0	0	0
Logger's Creek	0	0	0	0	0	0	0	0	0	0	0	0	0	0	0	0	0	0	0	0	0	0	0	0	0	0	0	0	0	0
Foote Park	0	0	0	0	0	0	0	0	0	0	0	0	0	0	0	0	0	0	0	0	0	0	0	0	0	0	0	0	0	0
Elk Creek	3	1	0	0	0	0	0	0	0	0	0	0	0	0	0	0	0	1	1	0	0	0	0	0	0	0	0	0	0	0
Warm springs pond	10	1	0	0	0	1	0	0	1	1	0	0	0	1	0	1	0	0	0	0	0	1	0	1	0	1	0	1	0	0
*Magnolia Park	5	1	0	0	0	1	0	1	1	0	0	0	1	0	0	0	0	0	0	0	0	0	0	0	0	0	0	0	0	0
Reid Merril Park Pond	0	0	0	0	0	0	0	0	0	0	0	0	0	0	0	0	0	0	0	0	0	0	0	0	0	0	0	0	0	0
*Veteran's Pond	3	1	0	0	0	1	0	1	0	0	0	0	0	0	0	0	0	0	0	0	0	0	0	0	0	0	0	0	0	0
E Lone Shore Drive	0	0	0	0	0	0	0	0	0	0	0	0	0	0	0	0	0	0	0	0	0	0	0	0	0	0	0	0	0	0
Cascade	3	1	0	0	0	1	0	0	1	0	0	0	0	0	0	0	0	0	0	0	0	0	0	0	0	0	0	0	0	0
Kathryn Albertson's Stream	1	0	0	0	0	0	0	0	1	0	0	0	0	0	0	0	0	0	0	0	0	0	0	0	0	0	0	0	0	0
Discovery Park	1	0	0	0	0	0	0	0	1	0	0	0	0	0	0	0	0	0	0	0	0	0	0	0	0	0	0	0	0	0
Moore's creek lentic habitat	0	0	0	0	0	0	0	0	0	0	0	0	0	0	0	0	0	0	0	0	0	0	0	0	0	0	0	0	0	0
